# Uncovering the molecular signatures of russet skin formation in Niagara grapevine (*Vitis vinifera x Vitis labrusca*)

**DOI:** 10.1101/2023.08.25.554330

**Authors:** Guilherme Francio Niederauer, Geovani Luciano de Oliveira, Alexandre Hild Aono, Diego da Silva Graciano, Sandra Maria Carmello-Guerreiro, Mara Fernandes Moura, Anete Pereira de Souza

## Abstract

Grape breeding programs are mostly focused on developing new varieties with high production volume, sugar contents, and phenolic compound diversity combined with resistance and tolerance to the main pathogens under culture and adverse environmental conditions. The ‘Niagara’ variety (*Vitis labrusca* x *Vitis vinifera*) is one of the most widely produced and commercialized table grapes in Brazil. In this work, we selected three Niagara somatic variants with contrasting berry phenotypes and performed morphological and transcriptomic analyses of their berries. Histological sections of the berries were also performed to understand anatomical and chemical composition differences of the berry skin between the genotypes. An RNA-Seq pipeline was implemented, followed by global coexpression network modeling. ‘Niagara Steck’, an intensified russet mutant with the most extreme phenotype, showed the largest difference in expression and showed selection of coexpressed network modules involved in the development of its russet-like characteristics. Enrichment analysis of differently expressed genes and hub network modules revealed differences in transcription regulation, auxin signaling and cell wall and plasmatic membrane biogenesis. Cutin- and suberin-related genes were also differently expressed, supporting the anatomical differences observed with microscopy.
