## Supplementary Tables for "Uncovering the molecular signatures of russet skin formation in Niagara grapevine (*Vitis vinifera x Vitis labrusca*)"

### Sheet: S1
Supplementary Table S1. Comprehensive Compilation of RNA-Seq Bioinformatics Tools, Encompassing Quantitative and Qualitative Measurement Metrics.
Sequencing and QC			Reads Mapping Rate
Total Reads	423812688
Trimmed Reads (MIN:LEN35 SLIDINGWINDOW:3:30)	21974646		STAR – Genome Mapping
Surviving Reads	401838042		NBV	NRV	NSV	NBM	NRM	NSM
			0.9167	0.915	0.9238	0.902	0.9204	0.8965
Transcriptome Analysis			Transcriptome Mapping - Bowtie 2
Assembly - Stringtie	76707 assembled transcripts		NBV	NRV	NSV	NBM	NRM	NSM
	74720 from reference / 987 novel		0.8933	0.8924	0.8953	0.8737	0.8877	0.874
Completeness - BUSCO	C:97.2%[S:94.1%,D:3.1%]
	F:2.6%,M:0.2%,n=425
Expression Analysis - edgeR
Genes/Isoforms	432042 / 76707
Genes > 10 TMM expression	19971
Differently expressed genes	6287
Functional Annotation (annotated transcripts)
G.O	31265
KEGG	29222

### Sheet: S2
Supplementary Table S2. In-depth Metrics of the WGCNA Global Network Computed Using Cytoscape Network Analysis.
Group Number	BetweennessCentrality	Degree	Module Size	NeighborhoodConnectivity	NumberOfUndirectedEdges	Stress	DEGs Intersection Enrichment
1	0.208776	22	1096	8.36364	22	772	2ab - 0.04372194
2	0.254785	20	6392	7.95	20	830	-
3	0.0402825	10	462	11.6	10	204	-
4	0.0139599	9	586	12.1111	9	90	1ab - 9.47E-14
5	0.00543847	7	310	12.2857	7	36	-
6	0.000999446	5	229	14.8	5	10	-
7	0.0537171	7	190	11.2857	7	286	-
8	0.00891285	7	179	11.5714	7	54	-
9	0.000988772	5	217	14.2	5	8	-
10	0.0431829	6	270	11.8333	6	244	1ab - 2.83E-07
11	0.06096	13	1101	9.23077	13	230	-
12	0.00340166	3	132	12	3	14	-
13	0.032461	6	240	13.1667	6	214	1ab - 2.91E-04
14	0.0116367	4	125	11	4	54	1ab - 3.74E-07
15	0.0764273	14	2242	9.64286	14	254	-
16	0.119668	17	1969	8.94118	17	466	-
17	0	0	107	0	0	0	-
18	0.00221331	2	178	11.5	2	10	-
19	0.00335416	7	173	11.7143	7	20	-
20	0.00189071	6	251	14.1667	6	12	-
21	0.0598633	4	90	5	4	332	-
22	0.0404935	10	361	11.1	10	156	-
23	0	0	82	0	0	0	-
24	0	0	81	0	0	0	-
25	0.0340033	10	382	11.7	10	160	-
26	0.0338148	12	1006	8.75	12	146	-
27	0.000356506	4	77	14.25	4	2	-
28	0	2	427	10	2	0	-
29	0	3	71	12.3333	3	0	-
30	0	1	70	4	1	0	-
31	0.00311673	3	310	7	3	16	-
32	0	2	62	11.5	2	0	-
33	0	0	62	0	0	0	1ab - 1.83E-05
34	0	2	60	18	2	0	-
35	0.00165096	6	116	11.5	6	8	-
36	0.000445633	4	56	15.25	4	2	-
37	0	4	106	13.5	4	0	-
38	0.00441176	3	52	10.6667	3	20	-
39	0	2	50	18.5	2	0	1ab - 0.0021749

### Sheet: S3
Supplementary Table S3. Functional annotation of WGCNA global network modules. Enrichment analysis was performed using the R packages topGO For Gene Ontology (G.O) terms and ClusterProfile for KEGG pathways.
Network Module	Gene Ontology: Term Name (G.O ID) – p-value	KEGG Pathways: Pathway Name (kegg id) – p.value
1	cell wall biogenesis (GO:0042546) - 0.00012 protein import into nucleus (GO:0006606) - 0.00024 xyloglucan metabolic process (GO:0010411) - 0.00044 protein kinase C-activating G protein-co... (GO:0007205) - 0.00057 glucosinolate metabolic process (GO:0019760) - 0.00359 mRNA export from nucleus (GO:0006406) - 0.00454 pollen germination (GO:0009846) - 0.00668	Nucleocytoplasmic transport (vvi03013) - 0.01889
2	photosynthesis (GO:0015979) - 2.8e-10 photosynthesis light harvesting in phot... (GO:0009768) - 2.8e-10 protein phosphorylation (GO:0006468) - 7.9e-09 regulation of transcription DNA-templat... (GO:0006355) - 9.8e-08 response to light stimulus (GO:0009416) - 1.1e-06 chlorophyll biosynthetic process (GO:0015995) - 3.0e-06 regulation of actin cytoskeleton organiz... (GO:0032956) - 9.6e-05 reductive…	Photosynthesis - anten- proteins (vvi00196) - 0 Photosynthesis (vvi00195) - 0.00063 Phenylalanine tyrosine and tryptophan biosynthesis (vvi00400) - 0.00245 Porphyrin metabolism (vvi00860) - 0.00419 Biosynthesis of amino acids (vvi01230) - 0.00419 One carbon pool by folate (vvi00670) - 0.00454
3	response to far red light (GO:0010218) - 0.00072 mitochondrial alanyl-tRNA aminoacylation (GO:0070143) - 0.00172 positive regulation of transcription by ... (GO:0045944) - 0.00214 mitotic G2 DNA damage checkpoint signali... (GO:0007095) - 0.00339 ER-associated misfolded protein cataboli... (GO:0071712) - 0.00418 photomorphogenesis (GO:0009640) - 0.00555 late nucleophagy (GO:0044805) - 0.00555 cel…	-
4	negative regulation of cytokinin-activat... (GO:0080037) - 1.1e-05 pectin catabolic process (GO:0045490) - 5.1e-05 plant-type cell wall organization (GO:0009664) - 0.00020 galactose metabolic process (GO:0006012) - 0.00058 regulation of phenylpropanoid metabolic ... (GO:2000762) - 0.00078 collagen catabolic process (GO:0030574) - 0.00086 protein glycosylation (GO:0006486) - 0.00098 proteolysis in…	-
5	regulation of transcription DNA-templat... (GO:0006355) - 0.00052 peptidyl-diphthamide biosynthetic proces... (GO:0017183) - 0.00674 SCF-dependent proteasomal ubiquitin-depe... (GO:0031146) - 0.00836	-
6	triglyceride biosynthetic process (GO:0019432) - 0.00081 defense response to oomycetes (GO:0002229) - 0.00217 telomere maintenance via telomerase (GO:0007004) - 0.00561	-
7	defense response (GO:0006952) - 1.1e-06 response to other organism (GO:0051707) - 0.00026 protein phosphorylation (GO:0006468) - 0.00086 chitin catabolic process (GO:0006032) - 0.00718 maintenance of transcriptional fidelity ... (GO:0001193) - 0.00862	-
8	dipeptide transmembrane transport (GO:0035442) - 0.0065 riboflavin biosynthetic process (GO:0009231) - 0.0074 positive regulation of Rho guanyl-nucleo... (GO:2001108) - 0.0082 regulation of auxin biosynthetic process (GO:0010600) - 0.0082 cAMP catabolic process (GO:0006198) - 0.0082 regulation of vacuole fusion non-autoph... (GO:0032889) - 0.0082 protein-DNA covalent cross-linking (GO:0018142) - …	Flavone and flavonol biosynthesis (vvi00944) - 0.00112
9	translation (GO:0006412) - 1.2e-09 maturation of LSU-rRNA (GO:0000470) - 4.5e-06 protein insertion into mitochondrial inn... (GO:0045039) - 4.5e-06 endoplasmic reticulum to Golgi vesicle-m... (GO:0006888) - 2.8e-05 vesicle fusion with Golgi apparatus (GO:0048280) - 0.00021 ribosomal large subunit assembly (GO:0000027) - 0.00023 protein transmembrane transport (GO:0071806) - 0.00038 cold acclimati…	Ribosome (vvi03010) - 1e-05 Various types of N-glycan biosynthesis (vvi00513) - 0.0093 N-Glycan biosynthesis (vvi00510) - 0.01533 Ribosome biogenesis in eukaryotes (vvi03008) - 0.01583
10	triterpenoid biosynthetic process (GO:0016104) - 0.00066 response to auxin (GO:0009733) - 0.00074 regulation of microtubule-based process (GO:0032886) - 0.00100 cytoskeleton-dependent intracellular tra... (GO:0030705) - 0.00196 regulation of stomatal closure (GO:0090333) - 0.00676	-
11	translation (GO:0006412) - 1.1e-10 ribosomal large subunit assembly (GO:0000027) - 6.3e-06 intracellular protein transport (GO:0006886) - 2.1e-05 protein quality control for misfolded or... (GO:0006515) - 0.00016 regulation of mitochondrion organization (GO:0010821) - 0.00019 endoplasmic reticulum to Golgi vesicle-m... (GO:0006888) - 0.00084 ribosomal small subunit assembly (GO:0000028) - 0.00093…	Ribosome (vvi03010) - 1e-05
12	vacuole organization (GO:0007033) - 0.0014 peptidyl-serine phosphorylation (GO:0018105) - 0.0020 phosphatidylinositol phosphate biosynthe... (GO:0046854) - 0.0021 protein K63-linked ubiquitination (GO:0070534) - 0.0058 5S class rRNA transcription by RNA polym... (GO:0042791) - 0.0083	-
13	response to blue light (GO:0009637) - 0.0012 response to far red light (GO:0010218) - 0.0039 photosystem II assembly (GO:0010207) - 0.0089	-
14	purine nucleobase transmembrane transpor... (GO:1904823) - 0.0015 cytokinin biosynthetic process (GO:0009691) - 0.0017 inositol phosphate-mediated signaling (GO:0048016) - 0.0053 procambium histogenesis (GO:0010067) - 0.0053 DNA double-strand break processing invol... (GO:0010792) - 0.0053 polyphosphate biosynthetic process (GO:0006799) - 0.0053	-
15	RNA modification (GO:0009451) - 2.4e-16 DNA repair (GO:0006281) - 1.6e-07 chromatin remodeling (GO:0006338) - 3.2e-06 nuclear-transcribed mRNA catabolic proce... (GO:0000184) - 9.3e-06 mRNA splicing via spliceosome (GO:0000398) - 3.8e-05 mRNA cis splicing via spliceosome (GO:0045292) - 9.3e-05 mitotic sister chromatid cohesion (GO:0007064) - 0.00013 mRNA processing (GO:0006397) - 0.00013 positive…	Nucleocytoplasmic transport (vvi03013) - 2e-05 Spliceosome (vvi03040) - 0.00069 D- replication (vvi03030) - 0.00173 mR- surveillance pathway (vvi03015) - 0.00671 Viral life cycle - HIV-1 (vvi03250) - 0.00909
16	translation (GO:0006412) - 6.7e-23 cytoplasmic translation (GO:0002181) - 9.1e-08 UDP-galactose transmembrane transport (GO:0072334) - 1.5e-05 actin filament network formation (GO:0051639) - 0.00014 carbohydrate transport (GO:0008643) - 0.00056 mannose metabolic process (GO:0006013) - 0.00062 proton motive force-driven ATP synthesis (GO:0015986) - 0.00122 modification-dependent protein catabolic.…	Ribosome (vvi03010) - 0 Biosynthesis of nucleotide sugars (vvi01250) - 1e-05 Phagosome (vvi04145) - 9e-05 Oxidative phosphorylation (vvi00190) - 0.00163 Biosynthesis of cofactors (vvi01240) - 0.01764
17	response to abscisic acid (GO:0009737) - 9.3e-06 lipid storage (GO:0019915) - 2.0e-05 seed oilbody biogenesis (GO:0010344) - 0.00018 response to freezing (GO:0050826) - 0.00049 response to hydrogen peroxide (GO:0042542) - 0.00092 protein complex oligomerization (GO:0051259) - 0.00117 embryo development ending in seed dorman... (GO:0009793) - 0.00258 cold acclimation (GO:0009631) - 0.00323	-
18	regulation of anthocyanin biosynthetic p... (GO:0031540) - 0.0010 phenylalanyl-tRNA aminoacylation (GO:0006432) - 0.0018 SCF-dependent proteasomal ubiquitin-depe... (GO:0031146) - 0.0082 cellular response to freezing (GO:0071497) - 0.0083 cellular response to sulfate starvation (GO:0009970) - 0.0083 regulation of tocopherol cyclase activit... (GO:1902171) - 0.0083 exon-exon junction complex disas…	-
19	mitochondrial fission (GO:0000266) - 0.00042 mRNA methylation (GO:0080009) - 0.00115 L-methionine salvage from methylthioaden... (GO:0019509) - 0.00115 protein import into chloroplast stroma (GO:0045037) - 0.00721	-
20	negative regulation of DNA-binding trans... (GO:0043433) - 0.00045 regulation of defense response to fungus (GO:1900150) - 0.00153 calcium ion transmembrane transport (GO:0070588) - 0.00204 double fertilization forming a zygote an... (GO:0009567) - 0.00401 heat acclimation (GO:0010286) - 0.00634	-
21	meiotic strand invasion involved in reci... (GO:0010774) - 0.0045 abscisic acid homeostasis (GO:1902265) - 0.0045 tetracyclic triterpenoid biosynthetic pr... (GO:0010686) - 0.0045 negative regulation of exoribonuclease a... (GO:1901918) - 0.0045 meiotic joint molecule formation (GO:0000709) - 0.0045 glucosinolate biosynthetic process (GO:0019761) - 0.0090 nuclear migration along microfilament (GO…	Vitamin B6 metabolism (vvi00750) - 0.01854
22	glycolytic process (GO:0006096) - 0.00032 cellulose catabolic process (GO:0030245) - 0.00117 response to molecule of fungal origin (GO:0002238) - 0.00164 determination of bilateral symmetry (GO:0009855) - 0.00270 detection of hypoxia (GO:0070483) - 0.00400 peptidyl-cysteine oxidation (GO:0018171) - 0.00400 intracellular sequestering of iron ion (GO:0006880) - 0.00400 cytokinin-activated signaling…	Carbon fixation in photosynthetic organisms (vvi00710) - 0.00283 Carbon metabolism (vvi01200) - 0.00283 Glycolysis / Gluconeogenesis (vvi00010) - 0.00742
23	Golgi to vacuole transport (GO:0006896) - 0.0022 regulation of genetic imprinting (GO:2000653) - 0.0039 maltose transport (GO:0015768) - 0.0039 mitotic DNA replication termination (GO:1902979) - 0.0039 positive regulation of telomerase activi... (GO:0051973) - 0.0039 triglyceride homeostasis (GO:0070328) - 0.0039 guard cell fate commitment (GO:0010377) - 0.0039 negative regulation of G1/S transit…	-
24	IMP metabolic process (GO:0046040) - 0.0045 male-female gamete recognition during do... (GO:0080173) - 0.0046 trans-Golgi network membrane organizatio... (GO:0098629) - 0.0046 ADP-L-glycero-beta-D-manno-heptose biosy... (GO:0097171) - 0.0046 protein glycosylation (GO:0006486) - 0.0071 cardiolipin biosynthetic process (GO:0032049) - 0.0092 stem vascular tissue pattern formation (GO:0010222) - 0.00…	-
25	[2Fe-2S] cluster assembly (GO:0044571) - 0.0017 cell wall modification (GO:0042545) - 0.0040 positive regulation of programmed cell d... (GO:0043068) - 0.0056 iron-sulfur cluster assembly (GO:0016226) - 0.0071 pectin catabolic process (GO:0045490) - 0.0073	-
26	rRNA processing (GO:0006364) - 1.3e-11 RNA modification (GO:0009451) - 1.0e-06 DNA recombination (GO:0006310) - 0.00020 positive regulation of transcription by ... (GO:0045944) - 0.00057 nucleosome assembly (GO:0006334) - 0.00070 response to aluminum ion (GO:0010044) - 0.00085 DNA repair (GO:0006281) - 0.00105 embryo development ending in seed dorman... (GO:0009793) - 0.00115 DNA duplex unwinding…	Spliceosome (vvi03040) - 0 Ribosome biogenesis in eukaryotes (vvi03008) - 0.00559
27	negative regulation of transcription DN... (GO:0045892) - 9.2e-05 interstrand cross-link repair (GO:0036297) - 0.00097 negative regulation of t-circle formatio... (GO:1904430) - 0.00293 mismatch repair involved in maintenance ... (GO:0070716) - 0.00293 telomeric loop disassembly (GO:0090657) - 0.00293 regulation of leaf morphogenesis (GO:1901371) - 0.00585 regulation of double-strand break repair…	-
28	response to heat (GO:0009408) - < 1e-30 protein folding (GO:0006457) - < 1e-30 protein complex oligomerization (GO:0051259) - < 1e-30 response to hydrogen peroxide (GO:0042542) - < 1e-30 response to salt stress (GO:0009651) - 1.0e-24 protein refolding (GO:0042026) - 2.9e-19 chaperone cofactor-dependent protein ref... (GO:0051085) - 1.3e-13 cellular response to unfolded protein (GO:0034620) - 1.1e…	Protein processing in endoplasmic reticulum (vvi04141) - 0 Spliceosome (vvi03040) - 0.004 Endocytosis (vvi04144) - 0.00486
29	protein K63-linked ubiquitination (GO:0070534) - 0.00066 cellular response to nitric oxide (GO:0071732) - 0.00276 cellular response to potassium ion starv... (GO:0051365) - 0.00276 lipid droplet formation (GO:0140042) - 0.00551 glyceraldehyde-3-phosphate biosynthetic ... (GO:0046166) - 0.00826 arachidonic acid secretion (GO:0050482) - 0.00826 response to mannitol (GO:0010555) - 0.00826	Carbon fixation in photosynthetic organisms (vvi00710) - 0.00175 Carbon metabolism (vvi01200) - 0.00414
30	fatty acid biosynthetic process (GO:0006633) - 0.0033 plant-type secondary cell wall biogenesi... (GO:0009834) - 0.0044 cell wall modification (GO:0042545) - 0.0051 threonine catabolic process (GO:0006567) - 0.0055 pectin catabolic process (GO:0045490) - 0.0071 protein K69-linked ufmylation (GO:1990592) - 0.0083	-
31	response to biotic stimulus (GO:0009607) - 1.4e-09 regulation of protein serine/threonine p... (GO:0080163) - 2.8e-08 negative regulation of catalytic activit... (GO:0043086) - 0.00031 abscisic acid-activated signaling pathwa... (GO:0009738) - 0.00065 chitin catabolic process (GO:0006032) - 0.00067 phenylpropanoid biosynthetic process (GO:0009699) - 0.00082 phosphate ion homeostasis (GO:0055062) …	Stilbenoid diarylheptanoid and gingerol biosynthesis (vvi00945) - 0.00102
32	L-ascorbic acid transmembrane transport (GO:0015882) - 0.0033 fatty acid beta-oxidation (GO:0006635) - 0.0061 L-cystine transport (GO:0015811) - 0.0067 UDP-N-acetylgalactosamine metabolic proc... (GO:0019276) - 0.0067	-
33	protein arginylation (GO:0016598) - 0.0030 clathrin-coated vesicle cargo loading A... (GO:0035653) - 0.0030 suspensor development (GO:0010098) - 0.0060 chiasma assembly (GO:0051026) - 0.0090 meiotic spindle organization (GO:0000212) - 0.0090 ethylene-activated signaling pathway (GO:0009873) - 0.0099	-
34	tRNA dihydrouridine synthesis (GO:0002943) - 0.00013 triose phosphate transmembrane transport (GO:0035436) - 0.00602 protein N-linked glycosylation (GO:0006487) - 0.00609	-
35	endosome to lysosome transport (GO:0008333) - 0.0013 chromatin remodeling (GO:0006338) - 0.0014 inositol phosphoceramide metabolic proce... (GO:0006673) - 0.0079 transcription open complex formation at ... (GO:0001113) - 0.0079 positive regulation of microtubule nucle... (GO:0090063) - 0.0079 flavonoid transport from endoplasmic ret... (GO:1903415) - 0.0079 nucleotide-excision repair DNA duplex u…	Nucleotide excision repair (vvi03420) - 0.01362
36	tricarboxylic acid transmembrane transpo... (GO:0035674) - 0.0028 snRNA export from nucleus (GO:0006408) - 0.0028 fucose metabolic process (GO:0006004) - 0.0044 aromatic amino acid transport (GO:0015801) - 0.0057	-
37	response to glucose (GO:0009749) - 0.0014 leaf proximal/distal pattern formation (GO:0010589) - 0.0059 positive regulation of endopeptidase act... (GO:0010950) - 0.0059 response to maltose (GO:0034286) - 0.0059 regulation of iron-sulfur cluster assemb... (GO:1903329) - 0.0059 sorbitol metabolic process (GO:0006060) - 0.0059 miRNA-mediated gene silencing by mRNA de... (GO:0035279) - 0.0059 regulat…	Proteasome (vvi03050) - 0.00227
38	mitochondrial electron transport ubiqui... (GO:0006122) - 0.00056 proteasome-mediated ubiquitin-dependent ... (GO:0043161) - 0.00163 regulation of cell population proliferat... (GO:0042127) - 0.00210 multivesicular body sorting pathway (GO:0071985) - 0.00319 protein deglycation glyoxal removal (GO:0036529) - 0.00652 negative regulation of DNA methylation (GO:1905642) - 0.00652 regulation of prote…	Proteasome (vvi03050) - 0.00123 Oxidative phosphorylation (vvi00190) - 0.01654
39	recognition of pollen (GO:0048544) - 0.0011 protein phosphorylation (GO:0006468) - 0.0016 sterol biosynthetic process (GO:0016126) - 0.0025 phospholipid homeostasis (GO:0055091) - 0.0047 pollen tube adhesion (GO:0009865) - 0.0070 DNA catabolic process exonucleolytic (GO:0000738) - 0.0070 membrane assembly (GO:0071709) - 0.0093 plasma membrane organization (GO:0007009) - 0.0093	Steroid biosynthesis (vvi00100) - 0.01098 Glycine serine and threonine metabolism (vvi00260) - 0.01548

### Sheet: S4
Supplementary Table S4. Primers used for validation by RT-qPCR. All primers were designed via Primer3Plus online platform. Selection of transcripts was guided by factors such as expression abundance, robust replicates, and the absence of known sequence domains.
Gene Type	Ref_ID	Foward/Reverse	Primer Size	Product Size
Reference (Actin)	Vitvi04g01613_F	TGTATTGTACCCTTCGCACGA	21	86bp
	Vitvi04g01613_R	CCCAGGATCCAGAGGACCAT	20
Reference (AP47)	Vitvi02g00661_F	CCACACCGCGTTTAGAACAC	20	81bp
	Vitvi02g00661_R	GCTCTGGAGATGACGAGCTC	20
DEG	Vitvi08g02206_F	CGCCAAGATCATGGTCTCCA	20	103 bp
	Vitvi08g02206_R	CGTCACACAGTACCATCGGT	20
DEG	Vitvi03g01503_F	GCAGCCTTGATGCAAATCACA	21	107bp
	Vitvi03g01503_R	TGCCAACCAAGACAAGTGAGA	21
DEG	Vitvi05g01946_F	GCATCCTCCTGCACACTCAT	20	92 bp
	Vitvi05g01946_R	TGGGAGATGGTGGTTTGTGG	20
DEG	Vitvi05g01931_F	TTCTGCTTGCTCACTCGTGT	20	80 bp
	Vitvi05g01931_R	GGGGTGGCTTGTGGTCATTA	20
DEG	Vitvi19g02040_F	GATGGATGCATGGGTTTGCC	20	93 bp
	Vitvi19g02040_R	CAGATGCAAAGGAGCCCTGA	20
DEG	Vitvi17g00046_F	ATCACCACTGCCATCTCTGC	20	80 bp
	Vitvi17g00046_R	TTGCAGTGAAGGTGGTGGTT	20
DEG	Vitvi08g01805_F	GTGAAGACGGTGGGAGGAAG	20	104 bp
	Vitvi08g01805_R	AGTCTCACGCTTGGGAGTTG	20
DEG	Vitvi19g00581_F	TGCGAAGTACGGTGGGTATG	20	101 bp
	Vitvi19g00581_R	GTCCCCCATGACCAGGTTTC	20
DEG	Vitvi04g00670_F	CGCTCTTGATCCTTGCTTGC	20	89 bp
	Vitvi04g00670_R	GCTCTCCAAGTCCCTTTCCC	20
DEG	MSTRG.4394_F	AAGACGAGGCTTTGAGGGTG	20	99 bp
	MSTRG.4394_R	TCCGAGCACTGGAGAAGAGA	20
